# Crown-of-thorns starfish in captivity experience sustained large-scale changes in gene expression

**DOI:** 10.1101/2022.07.21.501052

**Authors:** Marie Morin, Mathias Jönsson, Conan K. Wang, David J. Craik, Sandie M. Degnan, Bernard M. Degnan

## Abstract

Marine animals in the wild are often difficult to access, so that biologists have to extrapolate from the study of animals in captivity. However, the implicit assumption that physiological and cellular processes of animals in artificial environments are not significantly different from those in the wild has rarely been tested. Here we investigate the extent to which the biological state of an animal is impacted by captivity by comparing global gene expression in wild and captive crown-of-thorns starfish (COTS). We compare transcriptomes of three external tissues obtained from wild COTS with captive COTS maintained in aquaria for at least one week. On average, an astonishingly large 24% of the coding sequences in the genome are differentially expressed. Comparing transcriptomes from coelomocytes – cells in internal coelomic fluid – in wild and captive COTS, we find that 20% of the coding sequences in the genome rapidly change expression. These captive transcriptomes remained markedly different from the wild ones for more than 30 days in captivity, and showed no indication of reverting back to a wild state. Genes consistently upregulated in captivity include those involved in oxidative stress and energy metabolism, whereas genes downregulated are involved in intercellular signalling. These extensive changes in gene expression in captive COTS suggest that captivity has a profound and sustained impact on the physiology, behaviour and health of these echinoderms. The potential for such dramatic changes should be accounted for when designing studies seeking to understand wild animals.
