## Supplementary Table 4 for "Crown-of-thorns starfish in captivity experience sustained large-scale changes in gene expression"

### Sheet: S4.1 DEGs common to 4 tissues
Commonly upregulated			Commonly downregulated
SeqName	Description		SeqName	Description
gbr.1.51.t1	WD repeat-containing protein 70 isoform X1		gbr.108.26.t1_gbr.108.27.t1	cyclin-J-like isoform X1
gbr.10.52.t1	probable leucine--tRNA ligase, mitochondrial		gbr.111.28.t1	paired box protein Pax-6-like isoform X2
gbr.11.93.t1	eukaryotic translation initiation factor 2 subunit 1		gbr.113.1.t1	diacylglycerol kinase theta-like isoform X4
gbr.116.50.t1	exonuclease V-like		gbr.116.4.t1	autism susceptibility gene 2 protein-like isoform X17
gbr.119.21.t1	leucine-rich repeat-containing protein 42-like		gbr.116.6.t1	autism susceptibility gene 2 protein-like
gbr.119.22.t1	R3H domain-containing protein 4-like		gbr.117.23.t1	uncharacterized protein LOC110981092
gbr.12.103.t1	serologically defined colon cancer antigen 8 homolog isoform X2		gbr.122.43.t1	gamma-aminobutyric acid type B receptor subunit 2-like
gbr.12.109.t1	ral GTPase-activating protein subunit beta-like isoform X3		gbr.124.48.t1	nucleolar and coiled-body phosphoprotein 1 isoform X1
gbr.12.18.t1	transmembrane protein 223		gbr.13.10.t1	leucine-rich repeat-containing protein 9-like
gbr.12.3.t1	UPF0692 protein C19orf54 homolog isoform X1		gbr.139.67.t1_gbr.139.68.t1	oxysterol-binding protein-related protein 1 isoform X1
gbr.124.39.t1	ubiA prenyltransferase domain-containing protein 1		gbr.149.4.t1_gbr.149.5.t1	protogenin
gbr.14.147.t1	uncharacterized protein LOC110988468		gbr.154.45.t1	leucine-rich repeat transmembrane protein FLRT3
gbr.143.17.t1	caveolin-1-like isoform X2		gbr.154.47.t1	AF4/FMR2 family member 1
gbr.150.9.t1	rRNA-processing protein FCF1 homolog		gbr.16.70.t1	lysoplasmalogenase-like protein TMEM86A
gbr.153.3.t1	methyltransferase-like protein 7A		gbr.1669.1.t1	basic salivary proline-rich protein 3-like
gbr.16.114.t1	DNA damage-regulated autophagy modulator protein 2-like		gbr.176.15.t1	synaptotagmin-15-like
gbr.163.43.t1	putative suppressor protein SRP40-like		gbr.184.20.t1	macrophage mannose receptor 1-like
gbr.166.5.t1	peroxisomal acyl-coenzyme A oxidase 1 isoform X2		gbr.184.25.t1	leukotriene-B4 omega-hydroxylase 3-like
gbr.168.6.t1	NACHT, LRR and PYD domains-containing protein 3-like isoform X1		gbr.184.60.t1	lectin L6-like
gbr.17.70.t1	ribose-5-phosphate isomerase		gbr.187.14.t1	G-protein coupled receptor 54-like
gbr.170.24.t1	gamma-aminobutyric acid type B receptor subunit 1-like		gbr.19.165.t1	low-density lipoprotein receptor-related protein 8-like
gbr.18.12.t1	histone deacetylase 1		gbr.19.195.t1	kinase suppressor of Ras 2-like isoform X2
gbr.180.10.t1	ankyrin repeat domain-containing protein 6 isoform X3		gbr.194.14.t1	WD repeat-containing protein 60 isoform X3
gbr.195.2.t1	bifunctional peptidase and arginyl-hydroxylase JMJD5		gbr.194.77.t1	coiled-coil domain-containing protein 175-like isoform X1
gbr.2.124.t1	phenazine biosynthesis-like domain-containing protein		gbr.197.1.t1	alpha-N-acetylgalactosamine-specific lectin-like
gbr.202.44.t1	surfeit locus protein 2		gbr.2.104.t1	CCR4-NOT transcription complex subunit 6-like
gbr.215.26.t1	DUF1057 domain containing protein-like protein		gbr.2.118.t1	monocarboxylate transporter 12-like
gbr.22.20.t1	DC-STAMP domain-containing protein 1-like		gbr.2.97.t1	bone morphogenetic protein receptor type-1B
gbr.22.60.t1	proteasome subunit alpha type-2		gbr.207.28.t1	protein Hook homolog 2-like
gbr.221.24.t1	WD repeat domain-containing protein 83		gbr.207.31.t1	clustered mitochondria protein homolog
gbr.221.47.t1	complement C1q tumor necrosis factor-related protein 4-like isoform X1		gbr.213.26.t1	uncharacterized protein LOC105447354 isoform X1
gbr.235.20.t1	DNA polymerase delta catalytic subunit-like		gbr.217.17.t1	slit homolog 1 protein-like
gbr.25.184.t1	tubulin alpha chain		gbr.221.30.t1	L-ascorbate oxidase-like
gbr.254.4.t1	cilia- and flagella-associated protein 161-like		gbr.24.41.t1_gbr.24.42.t1	ski oncogene-like
gbr.256.8.t1	60S ribosomal protein L31		gbr.24.95.t1	---NA---
gbr.26.81.t1	5-demethoxyubiquinone hydroxylase, mitochondrial-like		gbr.247.28.t1_gbr.247.25.t1	neurabin-1-like isoform X6
gbr.262.19.t1	uncharacterized protein LOC110981625		gbr.249.3.t1	slit homolog 2 protein-like
gbr.265.17.t1	kinetochore-associated protein DSN1 homolog		gbr.253.23.t1	sperm-associated antigen 8-like
gbr.289.13.t1	60S ribosomal protein L29		gbr.256.3.t1	ETS-related transcription factor Elf-1-like isoform X1
gbr.289.9.t1	scavenger receptor cysteine-rich domain-containing group B protein-like		gbr.259.5.t1_gbr.259.8.t1_gbr.259.10.t1	gamma-aminobutyric acid type B receptor subunit 1-like
gbr.30.67.t1	transcription initiation factor IIE subunit beta		gbr.26.4.t1	chromodomain Y-like protein
gbr.314.16.t1	40S ribosomal protein S16		gbr.261.11.t1	---NA---
gbr.35.10.t1	protein zyg-11 homolog B		gbr.263.13.t1_gbr.263.17.t1	RNA-binding protein Musashi homolog 2-like isoform X11
gbr.352.15.t1	macrophage migration inhibitory factor		gbr.268.20.t1	insulin receptor-like
gbr.352.16.t1	macrophage migration inhibitory factor-like		gbr.270.8.t1	---NA---
gbr.4.116.t1	low-density lipoprotein receptor-related protein 4-like		gbr.273.20.t1	exportin-5 isoform X1
gbr.402.3.t1	transmembrane protein 192-like		gbr.273.31.t1	exportin-5-like isoform X4
gbr.41.42.t1	torsin-1A-like		gbr.276.28.t1	---NA---
gbr.422.11.t1	UPF0462 protein C4orf33 homolog		gbr.279.3.t1	Inter-alpha-trypsin inhibitor heavy chain H4
gbr.428.1.t1	gamma-glutamylaminecyclotransferase C-like isoform X5		gbr.28.63.t1	A-kinase anchor protein 13-like
gbr.431.3.t1	lengsin-like		gbr.283.25.t1	insulin-related peptide 4-like
gbr.44.9.t1	Actin-related protein		gbr.287.11.t1	serine/arginine repetitive matrix protein 1-like
gbr.484.10.t1	alpha-protein kinase vwkA-like		gbr.29.33.t1	Death-associated protein kinase 3
gbr.51.61.t1	F-box only protein 6-like isoform X2		gbr.290.6.t1	A disintegrin and metalloproteinase with thrombospondin motifs 20
gbr.519.13.t1	isocitrate dehydrogenase [NAD] subunit alpha, mitochondrial-like		gbr.3.176.t1	---NA---
gbr.52.22.t1	proton myo-inositol cotransporter-like isoform X1		gbr.307.17.t1	uncharacterized protein LOC110973398 isoform X1
gbr.54.60.t1	GTP-binding protein 8		gbr.31.28.t1	A disintegrin and metalloproteinase with thrombospondin motifs 2-like isoform X2
gbr.55.26.t1	Bardet-Biedl syndrome 10 protein homolog		gbr.31.86.t1	WD repeat and FYVE domain-containing protein 3-like
gbr.551.2.t1	cytochrome P450 4F22-like isoform X2		gbr.312.25.t1	G-protein coupled receptor Mth2-like
gbr.6.118.t1	centromere protein M-like		gbr.32.49.t1	Ankyrin repeat and SAM domain-containing protein 1A
gbr.65.74.t1	DyP-type peroxidase		gbr.320.22.t1	TPR and ankyrin repeat-containing protein 1-like
gbr.79.2.t1	Nuclear nucleic acid-binding protein C1D		gbr.324.16.t1	plasma membrane calcium-transporting ATPase 2-like isoform X3
gbr.794.1.t1	multiple epidermal growth factor-like domains protein 10		gbr.331.6.t1	cGMP-dependent 3',5'-cyclic phosphodiesterase-like isoform X5
gbr.81.12.t1	putative uncharacterized protein CXorf58		gbr.334.16.t1	GLIPR1-like protein 1
gbr.83.12.t1	toll-like receptor Tollo		gbr.334.17.t1	multiple epidermal growth factor-like domains protein 11
gbr.85.40.t1	protein ARV1		gbr.347.31.t1	hepatocyte growth factor receptor
gbr.86.33.t1	pleckstrin homology domain-containing family J member 1 isoform X1		gbr.35.50.t1	zinc finger protein GLIS3
gbr.96.55.t1	translocon-associated protein subunit delta-like isoform X2		gbr.352.12.t1	---NA---
			gbr.358.20.t1	tigger transposable element-derived protein 6-like
			gbr.358.28.t1	cilia- and flagella-associated protein 65-like isoform X1
			gbr.358.36.t1	cilia- and flagella-associated protein 65-like isoform X1
			gbr.37.124.t1	cyclin-dependent kinase-like 2 isoform X4
			gbr.372.13.t1	ankyrin-1-like isoform X5
			gbr.377.10.t1	proteasome maturation protein
			gbr.389.6.t1	dual specificity protein phosphatase 16-like
			gbr.391.4.t1	RNA-binding protein Nova-1 isoform X6
			gbr.395.3.t1	uncharacterized protein LOC117120505
			gbr.399.2.t1	---NA---
			gbr.4.78.t1	D(2) dopamine receptor
			gbr.40.60.t1	TBC1 domain family member 19
			gbr.405.13.t1	serine/arginine repetitive matrix protein 1-like
			gbr.405.2.t1	ras-specific guanine nucleotide-releasing factor RalGPS1-like isoform X1
			gbr.41.7.t1	ras GTPase-activating protein nGAP-like isoform X1
			gbr.41.73.t1	retinoid X receptor
			gbr.447.11.t1	peptidyl-glycine alpha-amidating monooxygenase B-like
			gbr.455.17.t1	TLC domain-containing protein 2-like
			gbr.456.10.t1	collagen alpha-1(X) chain-like
			gbr.463.15.t1	Craniofacial development protein 2
			gbr.465.12.t1	TPA_exp: polyprotein
			gbr.466.22.t1	Zinc finger and SCAN domain-containing protein 22
			gbr.47.68.t1	diacylglycerol kinase delta-like isoform X3
			gbr.47.71.t1	diacylglycerol kinase delta-like isoform X4
			gbr.473.15.t1	RNA-directed DNA polymerase from mobile element jockey
			gbr.474.8.t1	cell wall protein DAN4-like
			gbr.48.60.t1	acyl-coenzyme A amino acid N-acyltransferase 1-like
			gbr.49.38.t1	ankyrin repeat and KH domain-containing protein 1-like
			gbr.492.12.t1	uncharacterized protein LOC117293571
			gbr.5.5.t1	epidermal growth factor receptor-like isoform X1
			gbr.504.3.t1	deleted in malignant brain tumors 1 protein-like
			gbr.509.6.t1	uncharacterized protein LOC110988986
			gbr.512.14.t1	probable phospholipid-transporting ATPase IIB isoform X2
			gbr.52.64.t1	Inositol 1,4,5-trisphosphate receptor type 1
			gbr.522.12.t1	kinesin-like protein KIF28P
			gbr.54.46.t1	uncharacterized protein LOC110977222 isoform X3
			gbr.546.6.t1	short-chain dehydrogenase/reductase family 42E-like protein
			gbr.560.4.t1	rho guanine nucleotide exchange factor 11-like isoform X9
			gbr.57.52.t1	zinc finger BED domain-containing protein 1-like
			gbr.57.55.t1	---NA---
			gbr.595.5.t1	---NA---
			gbr.626.4.t1	uncharacterized protein LOC117305427
			gbr.634.3.t1	cyclin-dependent kinase-like 5 isoform X1
			gbr.696.4.t1	uncharacterized protein LOC110990932, partial
			gbr.7.162.t1	photoreceptor-specific nuclear receptor
			gbr.7.88.t1	D-beta-hydroxybutyrate dehydrogenase, mitochondrial-like
			gbr.70.52.t1	receptor-type tyrosine-protein phosphatase N2-like
			gbr.700.3.t1	---NA---
			gbr.72.44.t1	N-acetylgalactosaminyltransferase 7-like
			gbr.735.1.t1	WD repeat-containing protein on Y chromosome-like
			gbr.740.3.t1	major facilitator superfamily domain-containing protein 1-like
			gbr.795.3.t1	uncharacterized protein LOC110987369, partial
			gbr.8.115.t1	von Willebrand factor D and EGF domain-containing protein-like
			gbr.82.48.t1	---NA---
			gbr.88.49.t1	serine/threonine-protein kinase SIK3
			gbr.9.126.t1	phospholipase A2 AP-PLA2-I-like
			gbr.91.11.t1	immunoglobulin superfamily DCC subclass member 3
			gbr.97.54.t1	mucin-like protein
			gbr.98.84.t1	G-protein-signaling modulator 2

### Sheet: S4.2 KEGG orthology of DEGs
Pathways	Orthology	Upregulated genes	Pathways	Orthology	Downregulated genes
Metabolism			Metabolism
Global and overview maps			Global and overview maps
01100 Metabolic pathways (5)	K00030	gbr.519.13.t1	01100 Metabolic pathways (6)	K00019	gbr.7.88.t1
	K00232	gbr.166.5.t1		K00710	gbr.72.44.t1
	K01807	gbr.17.70.t1		K00901	gbr.113.1.t1,gbr.47.68.t1
	K06134	gbr.26.81.t1		K01047	gbr.9.126.t1
	K07253	gbr.352.16.t1		K01068	gbr.48.60.t1
01110 Biosynthesis of secondary metabolites (4)	K00030	gbr.519.13.t1		K18283	gbr.331.6.t1
	K00232	gbr.166.5.t1	01110 Biosynthesis of secondary metabolites (3)	K00901	gbr.113.1.t1,gbr.47.68.t1
	K01807	gbr.17.70.t1		K01047	gbr.9.126.t1
	K06134	gbr.26.81.t1		K01068	gbr.48.60.t1
01120 Microbial metabolism in diverse environments (2)	K00030	gbr.519.13.t1	Carbohydrate metabolism
	K01807	gbr.17.70.t1	00650 Butanoate metabolism (1)	K00019	gbr.7.88.t1
01200 Carbon metabolism (3)	K00030	gbr.519.13.t1	Lipid metabolism
	K00232	gbr.166.5.t1	00062 Fatty acid elongation (1)	K01068	gbr.48.60.t1
	K01807	gbr.17.70.t1	00561 Glycerolipid metabolism (1)	K00901	gbr.113.1.t1,gbr.47.68.t1
01210 2-Oxocarboxylic acid metabolism (1)	K00030	gbr.519.13.t1	00564 Glycerophospholipid metabolism (2)	K00901	gbr.113.1.t1,gbr.47.68.t1
01212 Fatty acid metabolism (1)	K00232	gbr.166.5.t1		K01047	gbr.9.126.t1
01230 Biosynthesis of amino acids (2)	K00030	gbr.519.13.t1	00565 Ether lipid metabolism (1)	K01047	gbr.9.126.t1
	K01807	gbr.17.70.t1	00590 Arachidonic acid metabolism (1)	K01047	gbr.9.126.t1
01240 Biosynthesis of cofactors (1)	K06134	gbr.26.81.t1	00591 Linoleic acid metabolism (1)	K01047	gbr.9.126.t1
Carbohydrate metabolism			00592 alpha-Linolenic acid metabolism (1)	K01047	gbr.9.126.t1
00020 Citrate cycle (TCA cycle) (1)	K00030	gbr.519.13.t1	01040 Biosynthesis of unsaturated fatty acids (1)	K01068	gbr.48.60.t1
00030 Pentose phosphate pathway (1)	K01807	gbr.17.70.t1	Nucleotide metabolism
00640 Propanoate metabolism (1)	K00232	gbr.166.5.t1	00230 Purine metabolism (1)	K18283	gbr.331.6.t1
Energy metabolism			Glycan biosynthesis and metabolism
00710 Carbon fixation in photosynthetic organisms (1)	K01807	gbr.17.70.t1	00512 Mucin type O-glycan biosynthesis (1)	K00710	gbr.72.44.t1
Lipid metabolism			00514 Other types of O-glycan biosynthesis (1)	K00710	gbr.72.44.t1
00071 Fatty acid degradation (1)	K00232	gbr.166.5.t1	Genetic Information Processing
00592 alpha-Linolenic acid metabolism (1)	K00232	gbr.166.5.t1	Translation
01040 Biosynthesis of unsaturated fatty acids (1)	K00232	gbr.166.5.t1	03013 Nucleocytoplasmic transport (1)	K14289	gbr.273.20.t1
Amino acid metabolism			03015 mRNA surveillance pathway (1)	K14411	gbr.263.13.t1_gbr.263.17.t1
00350 Tyrosine metabolism (1)	K07253	gbr.352.16.t1	Folding, sorting and degradation
00360 Phenylalanine metabolism (1)	K07253	gbr.352.16.t1	03050 Proteasome (1)	K11599	gbr.377.10.t1
Metabolism of other amino acids			03018 RNA degradation (1)	K12603	gbr.2.104.t1
00410 beta-Alanine metabolism (1)	K00232	gbr.166.5.t1	Environmental Information Processing
Metabolism of cofactors and vitamins			Signal transduction
00130 Ubiquinone and other terpenoid-quinone biosynthesis (1)	K06134	gbr.26.81.t1	04010 MAPK signaling pathway (3)	K04459	gbr.389.6.t1
Genetic Information Processing				K04527	gbr.268.20.t1
Transcription				K05099	gbr.347.31.t1
03022 Basal transcription factors (1)	K03137	gbr.30.67.t1	04013 MAPK signaling pathway - fly (1)	K18529	gbr.19.195.t1
Translation			04014 Ras signaling pathway (4)	K01047	gbr.9.126.t1
03010 Ribosome (3)	K02905	gbr.289.13.t1		K04527	gbr.268.20.t1
	K02910	gbr.256.8.t1		K05099	gbr.347.31.t1
	K02960	gbr.314.16.t1		K18529	gbr.19.195.t1
00970 Aminoacyl-tRNA biosynthesis (1)	K01869	gbr.10.52.t1	04015 Rap1 signaling pathway (2)	K04527	gbr.268.20.t1
03008 Ribosome biogenesis in eukaryotes (1)	K14566	gbr.150.9.t1		K05099	gbr.347.31.t1
Folding, sorting and degradation			04350 TGF-beta signaling pathway (1)	K04673	gbr.2.97.t1
04141 Protein processing in endoplasmic reticulum (2)	K03237	gbr.11.93.t1	04390 Hippo signaling pathway (1)	K04673	gbr.2.97.t1
	K10100	gbr.51.61.t1	04371 Apelin signaling pathway (1)	K04958	gbr.52.64.t1
03050 Proteasome (1)	K02726	gbr.22.60.t1	04066 HIF-1 signaling pathway (1)	K04527	gbr.268.20.t1
03018 RNA degradation (1)	K12592	gbr.79.2.t1	04068 FoxO signaling pathway (1)	K04527	gbr.268.20.t1
Replication and repair			04020 Calcium signaling pathway (3)	K04958	gbr.52.64.t1
03030 DNA replication (1)	K02327	gbr.235.20.t1		K05099	gbr.347.31.t1
03410 Base excision repair (1)	K02327	gbr.235.20.t1		K05850	gbr.324.16.t1
03420 Nucleotide excision repair (1)	K02327	gbr.235.20.t1	04070 Phosphatidylinositol signaling system (2)	K00901	gbr.113.1.t1,gbr.47.68.t1
03430 Mismatch repair (1)	K02327	gbr.235.20.t1		K04958	gbr.52.64.t1
03440 Homologous recombination (1)	K02327	gbr.235.20.t1	04072 Phospholipase D signaling pathway (2)	K00901	gbr.113.1.t1,gbr.47.68.t1
Environmental Information Processing				K04527	gbr.268.20.t1
Signal transduction			04024 cAMP signaling pathway (2)	K04615	gbr.122.43.t1,gbr.259.5.t1_gbr.259.8.t1_gbr.259.10.t1
04014 Ras signaling pathway (1)	K25769	gbr.12.109.t1		K05850	gbr.324.16.t1
04330 Notch signaling pathway (1)	K06067	gbr.18.12.t1	04022 cGMP-PKG signaling pathway (4)	K04527	gbr.268.20.t1
04024 cAMP signaling pathway (1)	K00232	gbr.166.5.t1		K04958	gbr.52.64.t1
Cellular Processes				K05850	gbr.324.16.t1
Transport and catabolism				K18283	gbr.331.6.t1
04145 Phagosome (1)	K07374	gbr.25.184.t1	04151 PI3K-Akt signaling pathway (3)	K04527	gbr.268.20.t1
04146 Peroxisome (1)	K00232	gbr.166.5.t1		K05099	gbr.347.31.t1
04140 Autophagy - animal (1)	K03237	gbr.11.93.t1		K08524	gbr.41.73.t1
04138 Autophagy - yeast (1)	K03237	gbr.11.93.t1	04152 AMPK signaling pathway (1)	K04527	gbr.268.20.t1
Cell growth and death			04150 mTOR signaling pathway (1)	K04527	gbr.268.20.t1
04110 Cell cycle (1)	K06067	gbr.18.12.t1	Signaling molecules and interaction
04210 Apoptosis (2)	K03237	gbr.11.93.t1	04080 Neuroactive ligand-receptor interaction (2)	K04615	gbr.122.43.t1,gbr.259.5.t1_gbr.259.8.t1_gbr.259.10.t1
	K07374	gbr.25.184.t1		K08374	gbr.187.14.t1
Cellular community - eukaryotes			04060 Cytokine-cytokine receptor interaction (1)	K04673	gbr.2.97.t1
04530 Tight junction (1)	K07374	gbr.25.184.t1	Cellular Processes
04540 Gap junction (1)	K07374	gbr.25.184.t1	Transport and catabolism
Organismal Systems			04140 Autophagy - animal (2)	K04958	gbr.52.64.t1
Immune system				K08803	gbr.29.33.t1
04613 Neutrophil extracellular trap formation (1)	K06067	gbr.18.12.t1	Cell growth and death
Endocrine system			04114 Oocyte meiosis (1)	K04958	gbr.52.64.t1
03320 PPAR signaling pathway (1)	K00232	gbr.166.5.t1	04210 Apoptosis (1)	K04958	gbr.52.64.t1
04935 Growth hormone synthesis, secretion and action (1)	K17256	gbr.83.12.t1	04214 Apoptosis - fly (1)	K09428	gbr.256.3.t1
04919 Thyroid hormone signaling pathway (1)	K06067	gbr.18.12.t1	04218 Cellular senescence (1)	K04958	gbr.52.64.t1
Digestive system			Cellular community - eukaryotes
04970 Salivary secretion (1)	K13912	gbr.289.9.t1	04510 Focal adhesion (1)	K05099	gbr.347.31.t1
Aging			04520 Adherens junction (2)	K04527	gbr.268.20.t1
04213 Longevity regulating pathway - multiple species (1)	K06067	gbr.18.12.t1		K05099	gbr.347.31.t1
Human Diseases			04540 Gap junction (1)	K04958	gbr.52.64.t1
Cancer: overview			04550 Signaling pathways regulating pluripotency of stem cells (2)	K04673	gbr.2.97.t1
05200 Pathways in cancer (1)	K06067	gbr.18.12.t1		K08031	gbr.111.28.t1
05202 Transcriptional misregulation in cancer (1)	K06067	gbr.18.12.t1	Cell motility
05206 MicroRNAs in cancer (1)	K06067	gbr.18.12.t1	04810 Regulation of actin cytoskeleton (1)	K07532	gbr.560.4.t1
05203 Viral carcinogenesis (2)	K03137	gbr.30.67.t1	Organismal Systems
	K06067	gbr.18.12.t1	Immune system
Cancer: specific types			04611 Platelet activation (2)	K04958	gbr.52.64.t1
05220 Chronic myeloid leukemia (1)	K06067	gbr.18.12.t1		K07532	gbr.560.4.t1
Infectious disease: viral			04621 NOD-like receptor signaling pathway (1)	K04958	gbr.52.64.t1
05160 Hepatitis C (1)	K03237	gbr.11.93.t1	04625 C-type lectin receptor signaling pathway (2)	K04958	gbr.52.64.t1
05171 Coronavirus disease - COVID-19 (3)	K02905	gbr.289.13.t1		K07532	gbr.560.4.t1
	K02910	gbr.256.8.t1	04659 Th17 cell differentiation (1)	K08524	gbr.41.73.t1
	K02960	gbr.314.16.t1	Endocrine system
05164 Influenza A (1)	K03237	gbr.11.93.t1	04910 Insulin signaling pathway (1)	K04527	gbr.268.20.t1
05162 Measles (1)	K03237	gbr.11.93.t1	04922 Glucagon signaling pathway (1)	K04958	gbr.52.64.t1
05168 Herpes simplex virus 1 infection (1)	K03237	gbr.11.93.t1	04923 Regulation of lipolysis in adipocytes (1)	K04527	gbr.268.20.t1
05169 Epstein-Barr virus infection (1)	K06067	gbr.18.12.t1	04920 Adipocytokine signaling pathway (1)	K08524	gbr.41.73.t1
05165 Human papillomavirus infection (1)	K06067	gbr.18.12.t1	03320 PPAR signaling pathway (1)	K08524	gbr.41.73.t1
Infectious disease: bacterial			04929 GnRH secretion (3)	K04615	gbr.122.43.t1,gbr.259.5.t1_gbr.259.8.t1_gbr.259.10.t1
05130 Pathogenic Escherichia coli infection (1)	K07374	gbr.25.184.t1		K04958	gbr.52.64.t1
05132 Salmonella infection (1)	K07374	gbr.25.184.t1		K08374	gbr.187.14.t1
Neurodegenerative disease			04912 GnRH signaling pathway (1)	K04958	gbr.52.64.t1
05010 Alzheimer disease (3)	K02726	gbr.22.60.t1	04913 Ovarian steroidogenesis (2)	K01068	gbr.48.60.t1
	K03237	gbr.11.93.t1		K04527	gbr.268.20.t1
	K07374	gbr.25.184.t1	04915 Estrogen signaling pathway (2)	K04615	gbr.122.43.t1,gbr.259.5.t1_gbr.259.8.t1_gbr.259.10.t1
05012 Parkinson disease (3)	K02726	gbr.22.60.t1		K04958	gbr.52.64.t1
	K03237	gbr.11.93.t1	04921 Oxytocin signaling pathway (1)	K04958	gbr.52.64.t1
	K07374	gbr.25.184.t1	04935 Growth hormone synthesis, secretion and action (1)	K04958	gbr.52.64.t1
05014 Amyotrophic lateral sclerosis (3)	K02726	gbr.22.60.t1	04918 Thyroid hormone synthesis (1)	K04958	gbr.52.64.t1
	K03237	gbr.11.93.t1	04919 Thyroid hormone signaling pathway (1)	K08524	gbr.41.73.t1
	K07374	gbr.25.184.t1	04928 Parathyroid hormone synthesis, secretion and action (2)	K04958	gbr.52.64.t1
05016 Huntington disease (3)	K02726	gbr.22.60.t1		K08524	gbr.41.73.t1
	K06067	gbr.18.12.t1	04924 Renin secretion (1)	K04958	gbr.52.64.t1
	K07374	gbr.25.184.t1	04925 Aldosterone synthesis and secretion (3)	K04958	gbr.52.64.t1
05017 Spinocerebellar ataxia (1)	K02726	gbr.22.60.t1		K05850	gbr.324.16.t1
05020 Prion disease (3)	K02726	gbr.22.60.t1		K18283	gbr.331.6.t1
	K03237	gbr.11.93.t1	04927 Cortisol synthesis and secretion (1)	K04958	gbr.52.64.t1
	K07374	gbr.25.184.t1	Circulatory system
05022 Pathways of neurodegeneration - multiple diseases (3)	K02726	gbr.22.60.t1	04261 Adrenergic signaling in cardiomyocytes (1)	K05850	gbr.324.16.t1
	K03237	gbr.11.93.t1	04270 Vascular smooth muscle contraction (3)	K01047	gbr.9.126.t1
	K07374	gbr.25.184.t1		K04958	gbr.52.64.t1
Substance dependence				K07532	gbr.560.4.t1
05031 Amphetamine addiction (1)	K06067	gbr.18.12.t1	Digestive system
05034 Alcoholism (1)	K06067	gbr.18.12.t1	04970 Salivary secretion (3)	K04958	gbr.52.64.t1
Cardiovascular disease				K05850	gbr.324.16.t1
05417 Lipid and atherosclerosis (1)	K03237	gbr.11.93.t1		K13912	gbr.504.3.t1
Endocrine and metabolic disease			04971 Gastric acid secretion (1)	K04958	gbr.52.64.t1
04936 Alcoholic liver disease (1)	K00232	gbr.166.5.t1	04972 Pancreatic secretion (3)	K01047	gbr.9.126.t1
04932 Non-alcoholic fatty liver disease (1)	K03237	gbr.11.93.t1		K04958	gbr.52.64.t1
				K05850	gbr.324.16.t1
			04976 Bile secretion (1)	K08524	gbr.41.73.t1
			04975 Fat digestion and absorption (1)	K01047	gbr.9.126.t1
			04978 Mineral absorption (1)	K05850	gbr.324.16.t1
			Excretory system
			04960 Aldosterone-regulated sodium reabsorption (1)	K04527	gbr.268.20.t1
			04961 Endocrine and other factor-regulated calcium reabsorption (1)	K05850	gbr.324.16.t1
			Nervous system
			04724 Glutamatergic synapse (1)	K04958	gbr.52.64.t1
			04727 GABAergic synapse (1)	K04615	gbr.122.43.t1,gbr.259.5.t1_gbr.259.8.t1_gbr.259.10.t1
			04725 Cholinergic synapse (1)	K04958	gbr.52.64.t1
			04728 Dopaminergic synapse (1)	K04958	gbr.52.64.t1
			04726 Serotonergic synapse (1)	K04958	gbr.52.64.t1
			04720 Long-term potentiation (1)	K04958	gbr.52.64.t1
			04730 Long-term depression (1)	K04958	gbr.52.64.t1
			04723 Retrograde endocannabinoid signaling (1)	K04958	gbr.52.64.t1
			Sensory system
			04745 Phototransduction - fly (1)	K04958	gbr.52.64.t1
			04740 Olfactory transduction (1)	K18283	gbr.331.6.t1
			04742 Taste transduction (1)	K04615	gbr.122.43.t1,gbr.259.5.t1_gbr.259.8.t1_gbr.259.10.t1
			04750 Inflammatory mediator regulation of TRP channels (1)	K04958	gbr.52.64.t1
			Development and regeneration
			04360 Axon guidance (3)	K05099	gbr.347.31.t1
				K06839	gbr.249.3.t1
				K07532	gbr.560.4.t1
			04361 Axon regeneration (6)	K00901	gbr.113.1.t1,gbr.47.68.t1
				K04459	gbr.389.6.t1
				K04527	gbr.268.20.t1
				K05099	gbr.347.31.t1
				K06839	gbr.249.3.t1
				K07532	gbr.560.4.t1
			Aging
			04211 Longevity regulating pathway (1)	K04527	gbr.268.20.t1
			04212 Longevity regulating pathway - worm (1)	K04527	gbr.268.20.t1
			04213 Longevity regulating pathway - multiple species (1)	K04527	gbr.268.20.t1
			Environmental adaptation
			04713 Circadian entrainment (1)	K04958	gbr.52.64.t1
			Human Diseases
			Cancer: overview
			05200 Pathways in cancer (4)	K05099	gbr.347.31.t1
				K07532	gbr.560.4.t1
				K08524	gbr.41.73.t1
				K08803	gbr.29.33.t1
			05202 Transcriptional misregulation in cancer (2)	K05099	gbr.347.31.t1
				K08524	gbr.41.73.t1
			05206 MicroRNAs in cancer (1)	K05099	gbr.347.31.t1
			05205 Proteoglycans in cancer (3)	K04958	gbr.52.64.t1
				K05099	gbr.347.31.t1
				K07532	gbr.560.4.t1
			05207 Chemical carcinogenesis - receptor activation (1)	K08524	gbr.41.73.t1
			05208 Chemical carcinogenesis - reactive oxygen species (1)	K05099	gbr.347.31.t1
			05230 Central carbon metabolism in cancer (1)	K05099	gbr.347.31.t1
			05231 Choline metabolism in cancer (1)	K00901	gbr.113.1.t1,gbr.47.68.t1
			Cancer: specific types
			05225 Hepatocellular carcinoma (1)	K05099	gbr.347.31.t1
			05226 Gastric cancer (2)	K05099	gbr.347.31.t1
				K08524	gbr.41.73.t1
			05216 Thyroid cancer (1)	K08524	gbr.41.73.t1
			05218 Melanoma (1)	K05099	gbr.347.31.t1
			05211 Renal cell carcinoma (1)	K05099	gbr.347.31.t1
			05219 Bladder cancer (1)	K08803	gbr.29.33.t1
			05222 Small cell lung cancer (1)	K08524	gbr.41.73.t1
			05223 Non-small cell lung cancer (2)	K05099	gbr.347.31.t1
				K08524	gbr.41.73.t1
			Infectious disease: viral
			05170 Human immunodeficiency virus 1 infection (1)	K04958	gbr.52.64.t1
			05160 Hepatitis C (1)	K08524	gbr.41.73.t1
			05163 Human cytomegalovirus infection (2)	K04958	gbr.52.64.t1
				K07532	gbr.560.4.t1
			05167 Kaposi sarcoma-associated herpesvirus infection (1)	K04958	gbr.52.64.t1
			Infectious disease: bacterial
			05120 Epithelial cell signaling in Helicobacter pylori infection (1)	K05099	gbr.347.31.t1
			05130 Pathogenic Escherichia coli infection (1)	K07532	gbr.560.4.t1
			05131 Shigellosis (1)	K04958	gbr.52.64.t1
			05135 Yersinia infection (1)	K07532	gbr.560.4.t1
			05152 Tuberculosis (1)	K07532	gbr.560.4.t1
			05100 Bacterial invasion of epithelial cells (1)	K05099	gbr.347.31.t1
			Infectious disease: parasitic
			05144 Malaria (1)	K05099	gbr.347.31.t1
			Neurodegenerative disease
			05010 Alzheimer disease (2)	K04527	gbr.268.20.t1
				K04958	gbr.52.64.t1
			05012 Parkinson disease (1)	K04958	gbr.52.64.t1
			05016 Huntington disease (1)	K04958	gbr.52.64.t1
			05017 Spinocerebellar ataxia (1)	K04958	gbr.52.64.t1
			05020 Prion disease (1)	K04958	gbr.52.64.t1
			05022 Pathways of neurodegeneration - multiple diseases (1)	K04958	gbr.52.64.t1
			Substance dependence
			05032 Morphine addiction (2)	K04615	gbr.122.43.t1,gbr.259.5.t1_gbr.259.8.t1_gbr.259.10.t1
				K18283	gbr.331.6.t1
			Cardiovascular disease
			05417 Lipid and atherosclerosis (2)	K04958	gbr.52.64.t1
				K08524	gbr.41.73.t1
			05418 Fluid shear stress and atherosclerosis (1)	K04673	gbr.2.97.t1
			05415 Diabetic cardiomyopathy (1)	K04527	gbr.268.20.t1
			Endocrine and metabolic disease
			04930 Type II diabetes mellitus (1)	K04527	gbr.268.20.t1
			04950 Maturity onset diabetes of the young (1)	K08031	gbr.111.28.t1
			04932 Non-alcoholic fatty liver disease (2)	K04527	gbr.268.20.t1
				K08524	gbr.41.73.t1
			04931 Insulin resistance (1)	K04527	gbr.268.20.t1
			04934 Cushing syndrome (1)	K04958	gbr.52.64.t1
			Drug resistance: antineoplastic
			01521 EGFR tyrosine kinase inhibitor resistance (1)	K05099	gbr.347.31.t1
